# Diversity of sea star-associated densoviruses and transcribed endogenized viral elements of densovirus origin

**DOI:** 10.1101/2020.08.05.239004

**Authors:** Elliot W. Jackson, Roland C. Wilhelm, Mitchell R. Johnson, Holly L. Lutz, Isabelle Danforth, Joseph K. Gaydos, Michael W. Hart, Ian Hewson

**Affiliations:** Department of Microbiology, Cornell University, Ithaca NY USA; School of Integrative Plant Sciences, Bradfield Hall, Cornell University, Ithaca, NY USA; Department of Pediatrics, School of Medicine, University of California San Diego, La Jolla, California, USA; Scripps Institute, University of California San Diego, La Jolla, California, USA; SeaDoc Society, UC Davis Karen C. Drayer Wildlife Health Center – Orcas Island Office, Eastsound, WA 98245 USA; Department of Biological Sciences, Simon Fraser University, Burnaby, British Columbia V5A 1S6, Canada

## Abstract

A viral etiology of Sea Star Wasting Syndrome (SSWS) has been largely explored using metagenomics leading to the conclusion that a densovirus is the predominant DNA virus associated with this syndrome, and, thus, the most promising viral candidate pathogen. Single-stranded DNA viruses are however highly diverse and pervasive among eukaryotic organisms which we hypothesize may confound the association between densoviruses and SSWS in sea stars. To test this hypothesis and assess the association of densoviruses to SSWS, we compiled past metagenomic data with new metagenomic-derived viral genomes from sea stars collected from Antarctica, California, Washington, and Alaska. We used 179 publicly available sea star transcriptomes to complement our approaches for densovirus discovery. Lastly, we focus the study to SSaDV, the first sea star densovirus discovered, by documenting its biogeography and putative tissue tropism. Transcriptomes contained mostly endogenized densovirus elements similar to the NS1 gene, while >30 complete and near-complete densoviral genomes were recovered from viral metagenomes. SSaDV was associated with nearly all tested species from southern California to Alaska, and in contrast to previous work, we show SSaDV is one genotype among a high diversity of densoviruses present in sea stars across the west coast of the United States and globally that are commonly associated with grossly normal (i.e. healthy or asymptomatic) animals. The diversity and ubiquity of these viruses in wild sea stars confounds the original hypothesis that one densovirus was the etiologic agent of SSWD.

**Importance:** The primary interest in sea star densoviruses, specifically SSaDV, has been their association with Sea Star Wasting Syndrome (SSWS), a disease that has decimated sea star populations across the west coast of the United States since 2013. The association of SSaDV to SSWS was originally drawn from metagenomic analyses concluding that it was (1) the only densovirus present in the metagenomic data and (2) the most likely viral candidate based on representation in symptomatic sea stars. We reassessed the original metagenomic data with additional genomic datasets and found that SSaDV was one of ten densoviruses present in the original dataset and was no more represented in symptomatic sea stars than in asymptomatic sea stars. Instead, SSaDV appears to be a widespread, generalist virus that exists among a large diversity of densoviruses present in sea star populations.
