## Supplemental Table 2 for "Diversity of sea star-associated densoviruses and transcribed endogenized viral elements of densovirus origin"

### Sheet: Sheet2
BioProject	BioSample	SRAstudy	Library Name	Run	Library Description	Host Species	Disease State	Publication first presented in	Metagenomic Assembly Library
PRJNA253121	SAMN02867475	SRP043427	V1	SRR1425941	DNA viral metagenome prepared from sea star tissues	Dermasterias imbricata	SSWD-affected - symptomatic	https://doi.org/10.1073/pnas.1416625111	No densoviruses present in data
PRJNA253121	SAMN02867476	SRP043427	V2	SRR1425942	DNA viral metagenome prepared from sea star tissues	Solaster stimpsoni	SSWD-affected - symptomatic	https://doi.org/10.1073/pnas.1416625111	No densoviruses present in data
PRJNA253121	SAMN02867477	SRP043427	V3	SRR1425943	DNA viral metagenome prepared from sea star tissues	Solaster stimpsoni	SSWD-affected - symptomatic	https://doi.org/10.1073/pnas.1416625111
PRJNA253121	SAMN02867478	SRP043427	V4	SRR1425944	DNA viral metagenome prepared from sea star tissues	Evasterias troschelii	SSWD-affected - symptomatic	https://doi.org/10.1073/pnas.1416625111	Eva.DNA.contigs.fasta
PRJNA253121	SAMN02867479	SRP043427	V5	SRR1425945	DNA viral metagenome prepared from sea star tissues	Evasterias troschelii	SSWD-affected - symptomatic	https://doi.org/10.1073/pnas.1416625111
PRJNA253121	SAMN02867480	SRP043427	V6	SRR1425946	DNA viral metagenome prepared from sea star tissues	Evasterias troschelii	asymptomatic	https://doi.org/10.1073/pnas.1416625111
PRJNA253121	SAMN02867498	SRP043427	V24	SRR1425967	DNA viral metagenome prepared from sea star tissues	Evasterias troschelii	SSWD-affected - symptomatic	https://doi.org/10.1073/pnas.1416625111
PRJNA253121	SAMN02867499	SRP043427	V25	SRR1425969	DNA viral metagenome prepared from sea star tissues	Evasterias troschelii	SSWD-affected - symptomatic	https://doi.org/10.1073/pnas.1416625111
PRJNA253121	SAMN02867500	SRP043427	V26	SRR1425970	DNA viral metagenome prepared from sea star tissues	Evasterias troschelii	asymptomatic	https://doi.org/10.1073/pnas.1416625111
PRJNA253121	SAMN02867501	SRP043427	V27	SRR1425972	DNA viral metagenome prepared from sea star tissues	Evasterias troschelii	asymptomatic	https://doi.org/10.1073/pnas.1416625111
PRJNA253121	SAMN02867481	SRP043427	V7	SRR1425947	DNA viral metagenome prepared from sea star tissues	Pycnopodia helianthoides	asymptomatic	https://doi.org/10.1073/pnas.1416625111	Pycno.DNA.contigs.fasta
PRJNA253121	SAMN02867482	SRP043427	V8	SRR1425948	DNA viral metagenome prepared from sea star tissues	Pycnopodia helianthoides	asymptomatic	https://doi.org/10.1073/pnas.1416625111
PRJNA253121	SAMN02867484	SRP043427	V10	SRR1425950	DNA viral metagenome prepared from sea star tissues	Pycnopodia helianthoides	asymptomatic	https://doi.org/10.1073/pnas.1416625111
PRJNA253121	SAMN02867485	SRP043427	V11	SRR1425951	DNA viral metagenome prepared from sea star tissues	Pycnopodia helianthoides	asymptomatic	https://doi.org/10.1073/pnas.1416625111
PRJNA253121	SAMN02867486	SRP043427	V12	SRR1425952	DNA viral metagenome prepared from sea star tissues	Pycnopodia helianthoides	SSWD-affected - symptomatic	https://doi.org/10.1073/pnas.1416625111
PRJNA253121	SAMN02867487	SRP043427	V13	SRR1425953	DNA viral metagenome prepared from sea star tissues	Pycnopodia helianthoides	SSWD-affected - symptomatic	https://doi.org/10.1073/pnas.1416625111
PRJNA253121	SAMN02867496	SRP043427	V22	SRR1425964	DNA viral metagenome prepared from sea star tissues	Pycnopodia helianthoides	SSWD-affected - symptomatic	https://doi.org/10.1073/pnas.1416625111
PRJNA253121	SAMN02867497	SRP043427	V23	SRR1425966	DNA viral metagenome prepared from sea star tissues	Pycnopodia helianthoides	asymptomatic	https://doi.org/10.1073/pnas.1416625111
PRJNA253121	SAMN02867483	SRP043427	V9	SRR1425949	DNA viral metagenome prepared from sea star tissues	Pisaster ochraceus	asymptomatic	https://doi.org/10.1073/pnas.1416625111	Pis.DNA.contigs.fasta
PRJNA253121	SAMN02867488	SRP043427	V14	SRR1425954	DNA viral metagenome prepared from sea star tissues	Pisaster ochraceus	asymptomatic	https://doi.org/10.1073/pnas.1416625111
PRJNA253121	SAMN02867489	SRP043427	V15	SRR1425955	DNA viral metagenome prepared from sea star tissues	Pisaster ochraceus	asymptomatic	https://doi.org/10.1073/pnas.1416625111
PRJNA253121	SAMN02867490	SRP043427	V16	SRR1425956	DNA viral metagenome prepared from sea star tissues	Pisaster ochraceus	SSWD-affected - symptomatic	https://doi.org/10.1073/pnas.1416625111
PRJNA253121	SAMN02867491	SRP043427	V17	SRR1425957	DNA viral metagenome prepared from sea star tissues	Pisaster ochraceus	SSWD-affected - symptomatic	https://doi.org/10.1073/pnas.1416625111
PRJNA253121	SAMN02867492	SRP043427	V18	SRR1425959	DNA viral metagenome prepared from sea star tissues	Pisaster ochraceus	SSWD-affected - symptomatic	https://doi.org/10.1073/pnas.1416625111
PRJNA253121	SAMN02867493	SRP043427	V19	SRR1425960	DNA viral metagenome prepared from sea star tissues	Pisaster ochraceus	SSWD-affected - symptomatic	https://doi.org/10.1073/pnas.1416625111
PRJNA253121	SAMN02867494	SRP043427	V20	SRR1425961	DNA viral metagenome prepared from sea star tissues	Pisaster ochraceus	asymptomatic	https://doi.org/10.1073/pnas.1416625111
PRJNA253121	SAMN02867495	SRP043427	V21	SRR1425963	DNA viral metagenome prepared from sea star tissues	Pisaster ochraceus	asymptomatic	https://doi.org/10.1073/pnas.1416625111
PRJNA253121	SAMN02867502	SRP043427	V28	SRR1425973	DNA viral metagenome prepared from sea star tissues	Patiria miniata	SSWD-affected - symptomatic	https://doi.org/10.1073/pnas.1416625111	no densoviruses present in data
PRJNA253121	SAMN02867503	SRP043427	V30	SRR1802990	RNA viral metagenome prepared from sea star tissues	Pycnopodia helianthoides	asymptomatic	https://doi.org/10.1073/pnas.1416625111	Pycno.RNA.contigs.fasta
PRJNA253121	SAMN02867504	SRP043427	V31	SRR1802991	RNA viral metagenome prepared from sea star tissues	Pycnopodia helianthoides	asymptomatic	https://doi.org/10.1073/pnas.1416625111
PRJNA253121	SAMN02867505	SRP043427	V32	SRR1802992	RNA viral metagenome prepared from sea star tissues	Pycnopodia helianthoides	SSWD-affected - symptomatic	https://doi.org/10.1073/pnas.1416625111
PRJNA253121	SAMN02867506	SRP043427	V33	SRR1802993	RNA viral metagenome prepared from sea star tissues	Pycnopodia helianthoides	SSWD-affected - symptomatic	https://doi.org/10.1073/pnas.1416625111
PRJNA417963	SAMN08012643	SRP124945	V41	SRR6288397	DNA viral metagenome prepared from sea star tissues	Luidia maculata	asymptomatic	https://doi.org/10.1073/pnas.1416625111	V41.contig.fasta
PRJNA417963	SAMN08012644	SRP124945	V42	SRR6288391	DNA viral metagenome prepared from sea star tissues	Astropecten polyacanthus	asymptomatic	https://doi.org/10.1073/pnas.1416625111	V42.contig.fasta
PRJNA417963	SAMN08012654	SRP124945	SCD6	SRR6288403	RNA viral metagenome prepared from sea star tissues	Pisaster ochraceus	SSWD-affected - symptomatic	https://doi.org/10.3389/fmars.2018.00077	Pisaster.ONP.SCD.contigs.fasta
PRJNA417963	SAMN08012654	SRP124945	SCD7	SRR6288404	RNA viral metagenome prepared from sea star tissues	Pisaster ochraceus	SSWD-affected - symptomatic	https://doi.org/10.3389/fmars.2018.00077
PRJNA417963	SAMN08012654	SRP124945	SCD8	SRR6288405	RNA viral metagenome prepared from sea star tissues	Pisaster ochraceus	SSWD-affected - symptomatic	https://doi.org/10.3389/fmars.2018.00077
PRJNA417963	SAMN08012653	SRP124945	ONP2	SRR6288406	RNA viral metagenome prepared from sea star tissues	Pisaster ochraceus	asymptomatic	https://doi.org/10.3389/fmars.2018.00077
PRJNA417963	SAMN08012653	SRP124945	ONP3	SRR6288401	RNA viral metagenome prepared from sea star tissues	Pisaster ochraceus	asymptomatic	https://doi.org/10.3389/fmars.2018.00077
PRJNA417963	SAMN08012653	SRP124945	ONP4	SRR6288402	RNA viral metagenome prepared from sea star tissues	Pisaster ochraceus	asymptomatic	https://doi.org/10.3389/fmars.2018.00077
PRJNA648150	SAMN15634793	SRP273566	ONP1	SRR12324927	RNA viral metagenome prepared from sea star tissues	Pisaster ochraceus	asymptomatic
PRJNA637333	SAMN15102423	SRP266082	SC-1	SRR11931187	RNA viral metagenome prepared from sea star tissues	Pisaster ochraceus	asymptomatic	https://doi.org/10.1101/2020.07.31.231365	SC.contigs.fasta
PRJNA637333	SAMN15102424	SRP266082	SC-2	SRR11931186	RNA viral metagenome prepared from sea star tissues	Pisaster ochraceus	SSWD-affected - symptomatic	https://doi.org/10.1101/2020.07.31.231365
PRJNA637333	SAMN15102425	SRP266082	SC-3	SRR11931185	RNA viral metagenome prepared from sea star tissues	Pisaster ochraceus	SSWD-affected - symptomatic	https://doi.org/10.1101/2020.07.31.231365
PRJNA637333	SAMN15102426	SRP266082	SC-4	SRR11931184	RNA viral metagenome prepared from sea star tissues	Pisaster ochraceus	SSWD-affected - symptomatic	https://doi.org/10.1101/2020.07.31.231365
PRJNA637333	SAMN15102427	SRP266082	SC-5	SRR11931183	RNA viral metagenome prepared from sea star tissues	Pisaster ochraceus	SSWD-affected - symptomatic	https://doi.org/10.1101/2020.07.31.231365
PRJNA637333	SAMN15102428	SRP266082	SC-6	SRR11931182	RNA viral metagenome prepared from sea star tissues	Pisaster ochraceus	asymptomatic	https://doi.org/10.1101/2020.07.31.231365
PRJNA637333	SAMN15102429	SRP266082	SC-7	SRR11931181	RNA viral metagenome prepared from sea star tissues	Pisaster ochraceus	SSWD-affected - symptomatic	https://doi.org/10.1101/2020.07.31.231365
PRJNA637333	SAMN15102430	SRP266082	SC-8	SRR11931180	RNA viral metagenome prepared from sea star tissues	Pisaster ochraceus	SSWD-affected - symptomatic	https://doi.org/10.1101/2020.07.31.231365
PRJNA637333	SAMN15102431	SRP266082	SC-9	SRR11931179	RNA viral metagenome prepared from sea star tissues	Pisaster ochraceus	SSWD-affected - symptomatic	https://doi.org/10.1101/2020.07.31.231365
PRJNA637333	SAMN15102432	SRP266082	SC-10	SRR11931178	RNA viral metagenome prepared from sea star tissues	Pisaster ochraceus	SSWD-affected - symptomatic	https://doi.org/10.1101/2020.07.31.231365
PRJNA648150	SAMN15634794	SRP273566	Labidiaster	SRR12324926	RNA viral metagenome prepared from sea star tissues	Labidiaster annulatus	asymptomatic		Labidiaster.contigs.fasta
PRJNA648150	SAMN15634795	SRP273566	Leptasteria	SRR12324925	RNA viral metagenome prepared from sea star tissues	Leptasteria spp.	asymptomatic		Leptasterias.contigs.fasta
PRJNA648150	SAMN15634796	SRP273566	E1	SRR12324924	RNA viral metagenome prepared from sea star tissues	Mediaster aequalis	asymptomatic		Mediaster.contigs.fasta
PRJNA648150	SAMN15634797	SRP273566	Neosmilaster	SRR12324923	RNA viral metagenome prepared from sea star tissues	Neosmilaster georgianus	asymptomatic		Neosmilaster.contigs.fasta

### Sheet: Sheet3
Accession	Sample Name	SPUID	Organism	Tax ID	Breed	Isolate	BioProject
SAMN15634793	ONP1	ONP1	Pisaster ochraceus	7612	not applicable	not applicable	PRJNA648150
SAMN15634794	Labidiaster	Labidiaster	Labidiaster annulatus	307226	not applicable	not applicable	PRJNA648150
SAMN15634795	Leptasteria	Leptasteria	viral metagenome	1070528	not applicable	not applicable	PRJNA648150
SAMN15634796	E1	E1	Mediaster aequalis	136944	not applicable	not applicable	PRJNA648150
SAMN15634797	Neosmilaster	Neosmilaster	Neosmilaster georgianus	556801	not applicable	not applicable	PRJNA648150

### Sheet: Sheet7
BioProject	BioSample	Corresponding WGS Assembly file name	Temporary SubmissionID
PRJNA648150	SAMN15704856	Pisaster.ONP.SCD.contigs.fasta	SUB7869522
PRJNA253121	SAMN15704941	Pycno.RNA.contigs.fasta	SUB7869700
PRJNA637333	SAMN15705060	SC.contigs.fasta	SUB7869804
PRJNA253121	SAMN15704673	Pis.DNA.contigs.fasta	SUB7869376
PRJNA253121	SAMN15704502	Pycno.DNA.contigs.fasta	SUB7869213
PRJNA253121	SAMN15704306	Eva.DNA.contigs.fasta	SUB7865169

### Sheet: Sheet4
accession	study	object_status	bioproject_accession	biosample_accession	sample_name	library_ID	title	library_strategy	library_source	library_selection	library_layout	platform	instrument_model	design_description	filetype	filename	filename2	filename3	filename4	assembly	fasta_file
SRR11931187	SRP266082	new	PRJNA637333	SAMN15102423	SC-1	Pisaster ochraceus viral metagenome 3-T0	RNA Viral metagenome of Pisaster ochraceus: Body Wall Tissues	RNA-Seq	METAGENOMIC	cDNA	paired	ILLUMINA	Illumina MiSeq	Purified viruses from tissue homogenates were extracted using Zymo Viral RNA Kit, and amplified by TransPlex WTA kit (Sigma-Aldrich).	fastq	10019_5146_80094_BY7GK_SC1_ATTACTCG_TCCGGAGA_R1.fastq	10019_5146_80094_BY7GK_SC1_ATTACTCG_TCCGGAGA_R2.fastq
SRR11931186	SRP266082	new	PRJNA637333	SAMN15102424	SC-2	Pisaster ochraceus viral metagenome 3-A-Ti	RNA Viral metagenome of Pisaster ochraceus: Body Wall Tissues	RNA-Seq	METAGENOMIC	cDNA	paired	ILLUMINA	Illumina MiSeq	Purified viruses from tissue homogenates were extracted using Zymo Viral RNA Kit, and amplified by TransPlex WTA kit (Sigma-Aldrich).	fastq	10019_5146_80095_BY7GK_SC2_R1.fastq	10019_5146_80095_BY7GK_SC2_R2.fastq
SRR11931179	SRP266082	new	PRJNA637333	SAMN15102425	SC-3	Pisaster ochraceus viral metagenome 3-C-Ti	RNA Viral metagenome of Pisaster ochraceus: Body Wall Tissues	RNA-Seq	METAGENOMIC	cDNA	paired	ILLUMINA	Illumina MiSeq	Purified viruses from tissue homogenates were extracted using Zymo Viral RNA Kit, and amplified by TransPlex WTA kit (Sigma-Aldrich).	fastq	10019_5146_80096_BY7GK_SC3_R1.fastq	10019_5146_80096_BY7GK_SC3_R2.fastq
SRR11931178	SRP266082	new	PRJNA637333	SAMN15102426	SC-4	Pisaster ochraceus viral metagenome 3-N-Ti	RNA Viral metagenome of Pisaster ochraceus: Body Wall Tissues	RNA-Seq	METAGENOMIC	cDNA	paired	ILLUMINA	Illumina MiSeq	Purified viruses from tissue homogenates were extracted using Zymo Viral RNA Kit, and amplified by TransPlex WTA kit (Sigma-Aldrich).	fastq	10019_5146_80097_BY7GK_SC4_R1.fastq	10019_5146_80097_BY7GK_SC4_R2.fastq
SRR11931177	SRP266082	new	PRJNA637333	SAMN15102427	SC-5	Pisaster ochraceus viral metagenome 3-N-Tf	RNA Viral metagenome of Pisaster ochraceus: Body Wall Tissues	RNA-Seq	METAGENOMIC	cDNA	paired	ILLUMINA	Illumina MiSeq	Purified viruses from tissue homogenates were extracted using Zymo Viral RNA Kit, and amplified by TransPlex WTA kit (Sigma-Aldrich).	fastq	10019_5146_80098_BY7GK_SC5_R1.fastq	10019_5146_80098_BY7GK_SC5_R2.fastq
SRR11931176	SRP266082	new	PRJNA637333	SAMN15102428	SC-6	Pisaster ochraceus viral metagenome 5-T0	RNA Viral metagenome of Pisaster ochraceus: Body Wall Tissues	RNA-Seq	METAGENOMIC	cDNA	paired	ILLUMINA	Illumina MiSeq	Purified viruses from tissue homogenates were extracted using Zymo Viral RNA Kit, and amplified by TransPlex WTA kit (Sigma-Aldrich).	fastq	10019_5146_80099_BY7GK_SC6_R1.fastq	10019_5146_80099_BY7GK_SC6_R2.fastq
SRR11931175	SRP266082	new	PRJNA637333	SAMN15102429	SC-7	Pisaster ochraceus viral metagenome 5-C-Ti	RNA Viral metagenome of Pisaster ochraceus: Body Wall Tissues	RNA-Seq	METAGENOMIC	cDNA	paired	ILLUMINA	Illumina MiSeq	Purified viruses from tissue homogenates were extracted using Zymo Viral RNA Kit, and amplified by TransPlex WTA kit (Sigma-Aldrich).	fastq	10019_5146_80100_BY7GK_SC7_R1.fastq	10019_5146_80100_BY7GK_SC7_R2.fastq
SRR11931174	SRP266082	new	PRJNA637333	SAMN15102430	SC-8	Pisaster ochraceus viral metagenome 5-A-Ti	RNA Viral metagenome of Pisaster ochraceus: Body Wall Tissues	RNA-Seq	METAGENOMIC	cDNA	paired	ILLUMINA	Illumina MiSeq	Purified viruses from tissue homogenates were extracted using Zymo Viral RNA Kit, and amplified by TransPlex WTA kit (Sigma-Aldrich).	fastq	10019_5146_80101_BY7GK_SC8_R1.fastq	10019_5146_80101_BY7GK_SC8_R2.fastq
SRR11931173	SRP266082	new	PRJNA637333	SAMN15102431	SC-9	Pisaster ochraceus viral metagenome 5-N-Ti	RNA Viral metagenome of Pisaster ochraceus: Body Wall Tissues	RNA-Seq	METAGENOMIC	cDNA	paired	ILLUMINA	Illumina MiSeq	Purified viruses from tissue homogenates were extracted using Zymo Viral RNA Kit, and amplified by TransPlex WTA kit (Sigma-Aldrich).	fastq	10019_5146_80102_BY7GK_SC9_R1.fastq	10019_5146_80102_BY7GK_SC9_R2.fastq
SRR11931172	SRP266082	new	PRJNA637333	SAMN15102432	SC-10	Pisaster ochraceus viral metagenome 5-N-Tf	RNA Viral metagenome of Pisaster ochraceus: Body Wall Tissues	RNA-Seq	METAGENOMIC	cDNA	paired	ILLUMINA	Illumina MiSeq	Purified viruses from tissue homogenates were extracted using Zymo Viral RNA Kit, and amplified by TransPlex WTA kit (Sigma-Aldrich).	fastq	10019_5146_80103_BY7GK_SC10_R1.fastq	10019_5146_80103_BY7GK_SC10_R2.fastq
SRR11931185	SRP266082	new	PRJNA637333	SAMN15102433	SC-11	Pisaster ochraceus viral metagenome 4-T0	RNA Viral metagenome of Pisaster ochraceus: Body Wall Tissues	RNA-Seq	METAGENOMIC	cDNA	paired	ILLUMINA	Illumina MiSeq	Purified viruses from tissue homogenates were extracted using Zymo Viral RNA Kit, and amplified by TransPlex WTA kit (Sigma-Aldrich).	fastq	10020_5146_80104_BY3RF_SC11_R1.fastq	10020_5146_80104_BY3RF_SC11_R2.fastq
SRR11931184	SRP266082	new	PRJNA637333	SAMN15102434	SC-12	Pisaster ochraceus viral metagenome 4-C-Tf	RNA Viral metagenome of Pisaster ochraceus: Body Wall Tissues	RNA-Seq	METAGENOMIC	cDNA	paired	ILLUMINA	Illumina MiSeq	Purified viruses from tissue homogenates were extracted using Zymo Viral RNA Kit, and amplified by TransPlex WTA kit (Sigma-Aldrich).	fastq	10020_5146_80105_BY3RF_SC12_R1.fastq	10020_5146_80105_BY3RF_SC12_R2.fastq
SRR11931183	SRP266082	new	PRJNA637333	SAMN15102435	SC-13	Pisaster ochraceus viral metagenome 4-A-Tf	RNA Viral metagenome of Pisaster ochraceus: Body Wall Tissues	RNA-Seq	METAGENOMIC	cDNA	paired	ILLUMINA	Illumina MiSeq	Purified viruses from tissue homogenates were extracted using Zymo Viral RNA Kit, and amplified by TransPlex WTA kit (Sigma-Aldrich).	fastq	10020_5146_80106_BY3RF_SC13_R1.fastq	10020_5146_80106_BY3RF_SC13_R2.fastq
SRR11931182	SRP266082	new	PRJNA637333	SAMN15102436	SC-14	Pisaster ochraceus viral metagenome 6-T0	RNA Viral metagenome of Pisaster ochraceus: Body Wall Tissues	RNA-Seq	METAGENOMIC	cDNA	paired	ILLUMINA	Illumina MiSeq	Purified viruses from tissue homogenates were extracted using Zymo Viral RNA Kit, and amplified by TransPlex WTA kit (Sigma-Aldrich).	fastq	10020_5146_80107_BY3RF_SC14_R1.fastq	10020_5146_80107_BY3RF_SC14_R2.fastq
SRR11931181	SRP266082	new	PRJNA637333	SAMN15102437	SC-15	Pisaster ochraceus viral metagenome 6-C-Tf	RNA Viral metagenome of Pisaster ochraceus: Body Wall Tissues	RNA-Seq	METAGENOMIC	cDNA	paired	ILLUMINA	Illumina MiSeq	Purified viruses from tissue homogenates were extracted using Zymo Viral RNA Kit, and amplified by TransPlex WTA kit (Sigma-Aldrich).	fastq	10020_5146_80108_BY3RF_SC15_R1.fastq	10020_5146_80108_BY3RF_SC15_R2.fastq
SRR11931180	SRP266082	new	PRJNA637333	SAMN15102438	SC-16	Pisaster ochraceus viral metagenome 6-A-Tf	RNA Viral metagenome of Pisaster ochraceus: Body Wall Tissues	RNA-Seq	METAGENOMIC	cDNA	paired	ILLUMINA	Illumina MiSeq	Purified viruses from tissue homogenates were extracted using Zymo Viral RNA Kit, and amplified by TransPlex WTA kit (Sigma-Aldrich).	fastq	10020_5146_80109_BY3RF_SC16_R1.fastq	10020_5146_80109_BY3RF_SC16_R2.fastq
